# Dissecting quantitative trait nucleotides by saturation genome editing

**DOI:** 10.1101/2024.02.02.577784

**Authors:** Kevin R. Roy, Justin D. Smith, Shengdi Li, Sibylle C. Vonesch, Michelle Nguyen, Wallace T. Burnett, Kevin M. Orsley, Cheng-Sheng Lee, James E. Haber, Robert P. St.Onge, Lars M. Steinmetz

## Abstract

Genome editing technologies have the potential to transform our understanding of how genetic variation gives rise to complex traits through the systematic engineering and phenotypic characterization of genetic variants. However, there has yet to be a system with sufficient efficiency, fidelity, and throughput to comprehensively identify causal variants at the genome scale. Here we explored the ability of templated CRISPR editing systems to install natural variants genome-wide in budding yeast. We optimized several approaches to enhance homology-directed repair (HDR) with donor DNA templates, including donor recruitment to target sites, single-stranded donor production by bacterial retrons, and in vivo plasmid assembly. We uncovered unique advantages of each system that we integrated into a single superior system named MAGESTIC 3.0. We used MAGESTIC 3.0 to dissect causal variants residing in 112 quantitative trait loci across 32 environmental conditions, revealing an enrichment for missense variants and loci with multiple causal variants. MAGESTIC 3.0 will facilitate the functional analysis of the genome at single-nucleotide resolution and provides a roadmap for improving template-based genome editing systems in other organisms.
