## Supplementary Table S1 for "Dissecting quantitative trait nucleotides by saturation genome editing"

### Sheet: S1
guide-donor plasmid ID (2-micron plasmid with LexA array)	HHR retron plasmid ID	RiboJ retron plasmid ID	source	edit type	guide donor name	characteristics of genomic target	guide sequence	designed donor	actual donor	fasta reference filename	pT variant designation	Benchling sequence name	perfect guide	perfect donor	NHEJ indel acquired by donor	donor has synthesis error	bc*	bc1	comment on donor region	read1 primer	read2 primer	read 1 priming sequence	read 2 priming sequence	WT PCR product	Benchling sequence name	length of inner PCR product	length of outer PCR product
pKR755	pKR1013	pKR1058	WGS edit	SNV	chrXVI_117985_C_to_T_PAM_117988_+_SNP_4	intergenic, upstream of CET1	CTGTTTCATAATAATCCTGG	CATATAACCATATTCTTTCAAAAATACATGCCATTTTTCTGTTTCATAATAATCTTGGAGGCTACAAGTATGGTGATATAATAAATCTTGAACCTTGTTTTACTGGAAC	CATATAACCATATTCTTTCAAAAATACATGCCATTTTTCTGTTTCATAATAATTTGGAGGCTACAAGTATGGTGATATAATAAATCTTGAACCTTGTTTTACTGGAAC	chrXVI_117985_C_to_T_PAM_117988_+_SNP_4.txt	pT518-a	chrXVI:117785-118185	TRUE	FALSE	TRUE	FALSE	GAAGACGTTTGAAGAGC	CAAATCATGATTCAATGGTCAGTGACCATAA	single nt deletion at cut site, in place of designed variant	KR1403-read1_pKR755_guide_2_fwd_chrXVI:117785-118185	KR1404-read2_pKR755_guide_2_rev_chrXVI:117785-118185	CGCAAGACGTATGTACTAAGCAC	TACGCAGGTCCTGTTTCTGG	CGCAAGACGTATGTACTAAGCACTAAATACTCATATAACCATATTCTTTCAAAAATACATGCCATTTTTCTGTTTCATAATAATCCTGGAGGCTACAAGTATGGTGATATAATAAATCTTGAACCTTGTTTTACTGGAACTCCTAAAGTCAAGCCATACATAATGCCAGAAACAGGACCTGCGTA	chrXVI:117785-118185	252	321
pKR757	pKR1014	pKR1059	WGS no edit	SNV	chrXV_510299_C_to_T_PAM_510301_+_SNP_3	NUP1 ORF	AGGGGCAGTTTTTGCAACTG	CAGAGCGCTCTGAATTGGGAACAAAGCTCTCCTGAATAGGGGCAGTTTTTGCAATTGTGGAAGCTGGTCCTTTTAAAAGTAGATTTTTTTGAGGATTCGATAACCTATT	CATATAACCATATTCTTTCAAAAATACATGCCATTTTTCTGTTTCATAATAATTTGGAGGCTACAAGTATGGTGATATAATAAATCTTGAACCTTGTTTTACTGGAAC	chrXV_510299_C_to_T_PAM_510301_+_SNP_3.txt	pT518-b	chrXV:510099-510499	TRUE	TRUE	FALSE	FALSE	CAGAAGGTTTGAAGAGC	TTCATCAACAGTCATTAGGCACACACCACGC	perfect	KR1407-read1_pKR757_guide_4_fwd_chrXV:510099-510499	KR1408-read2_pKR757_guide_4_rev_chrXV:510099-510499	AACGTAGGCGTACCAGAGC	ATTGAAGACCTACGTGCAGAC	AACGTAGGCGTACCAGAGCGCTCTGAATTGGGAACAAAGCTCTCCTGAATAGGGGCAGTTTTTGCAACTGTGGAAGCTGGTCCTTTTAAAAGTAGATTTTTTTGAGGATTCGATAACCTATTAGAGTTGATGTCTGCACGTAGGTCTTCAAT	chrXV:510099-510499	219	288
pKR758	pKR1015	pKR1060	WGS no edit	SNV	chrXIV_206336_G_to_A_PAM_206337_+_SNP_2	YTP1 ORF	ACTCATTTTAGTGTTGCGGT	TTCAGGTCTCCTATTTATGGGCGCAAACGAAGAACAACTCATTTTAGTGTTGCGATTGGGAGGCGACCATAGTGCGTACGTTCTAATTATCGTATCAGGCGCATTTTTG	TTCAGGTCTCCTATTTATGGGCACAAACGAAGAACAACTCATTTTAGTGTTGCGATTGGGAGGCGACCATAGTGCGTACGTTCTAATTATCGTATCAGGCGCATTTTTG	chrXIV_206336_G_to_A_PAM_206337_+_SNP_2.txt	pT518-c	chrXIV:206136-206536	TRUE	FALSE	FALSE	TRUE	TTATAGGTTTGAAGAGC	GAGACCAATTTCCATACATCACTGATCACGA	G to A 30 bp upstream from cut site; pKR758 also has a 2 bp deletion in the middle of the read2 priming site	KR1409-read1_pKR758_guide_5_fwd_chrXIV:206136-206536	KR1410-read2_pKR758_guide_5_rev_chrXIV:206136-206536	TCATTCCAATACCTTGCTCCC	CCAAACATGCAATCATCCAG	TCATTCCAATACCTTGCTCCCTTTTGTTTAGTATGTTCAGGTCTCCTATTTATGGGCGCAAACGAAGAACAACTCATTTTAGTGTTGCGGTTGGGAGGCGACCATAGTGCGTACGTTCTAATTATCGTATCAGGCGCATTTTTGGTCTACTTCTGGATGATTGCATGTTTGG	chrXIV:206136-206536	239	308
pKR759	pKR1016	pKR1061	plasmid library	SNV	chrXV_436950_A_to_G_PAM_436952_+_SNP_3	intergenic, upstream of ASE1	ATCAAATATCTTGTATTAGC	ATTGAAGAACATTTAAAATCCTTTGTTTGAAATAGAGATCAAATATCTTGTATTGGCTGGTTTTAAATCAGTAGTATATTGCTATGTATGGTTTGATAAGATGATACAG	ATTGAAGAACATTTAAAATCCTTTGTTTGAAATAGAGATCAAATATCTTGTATTGGCTGGTTTTAAATCAGTAGTATATTGCTATGTATGGTTTGATAAGATGATACAG	chrXV_436950_A_to_G_PAM_436952_+_SNP_3.txt	pT518-d	chrXV:436750-437150	TRUE	TRUE	FALSE	FALSE	AGAAGTgtttgaagagc	GTTTGCAGATACCAATCTTCATAAATCATAC	perfect	JS759-Read1-V216-D1-F	JS760-Read2-V216-D1-R	aaaaGAAGACCATATTGAAGAACAT	CGTATTTGCTGATGATTGTTGG	aaaaGAAGACCATATTGAAGAACATTTAAAATCCTTTGTTTGAAATAGAGATCAAATATCTTGTATTAGCTGGTTTTAAATCAGTAGTATATTGCTATGTATGGTTTGATAAGATGATACAGATTGTTAGACGAAATTATTATCATAATGTTATCTATATTATGGAATGCCAACAATCATCAGCAAATACG	chrXV:436750-437150	258	327
pKR756	pKR1017	pKR1062	WGS no edit	SNV	chrX_112791_T_to_C_PAM_112795_+_SNP_5	YJL163C ORF	ATACTTCATTTTCGATGATA	TGGTACGATACACGCAGTAAGAACAATAGCCCATTTGTGATACTTCATTTTCGACGATAGGGTAAAGACGTGCGTAAGAAGCCCTATGACCCTGATGCCGCTCATGTAT	TGGTACGATACACGCAGTAAGAACAATAGCCCATTTGTGATACTTCATTTTCGACGATAGGGTAAAGACGTGCGTAAGAAGCCTATGACCCTGATGCCGCTCATGTAT	chrX_112791_T_to_C_PAM_112795_+_SNP_5.txt	pT518-e	chrX:112591-112991	TRUE	FALSE	FALSE	TRUE	CTTGTAGTTTGAAGAGC	ATTTTCACGCATCAAAGGGCAAGCAGCAGAG	single nt 25 bp DS cut site, 2bp deletion in Read2pdeltaBspQI	KR1405-read1_pKR756_guide_3_fwd_chrX:112591-112991	KR1406-read2_pKR756_guide_3_rev_chrX:112591-112991	CTAGCGCAAACAAGCCACC	CGATAGAATAGGAAGAGTGCG	CTAGCGCAAACAAGCCACCGAATGATGGTACGATACACGCAGTAAGAACAATAGCCCATTTGTGATACTTCATTTTCGATGATAGGGTAAAGACGTGCGTAAGAAGCCCTATGACCCTGATGCCGCTCATGTATTTGAAAACACGCACTCTTCCTATTCTATCG	chrX:112591-112991	231	300
pKR760	pKR1018	pKR1063	WGS no edit	SNV	chrX_699851_G_to_A_PAM_699848_-_SNP_3	YJR143C ORF	CGCTATTGGTTTTGCTGCTG	TGATTTCCACAAAATATGTTGGTGTTATGACATATTCCGCTATTGGTTTTGCTGTTGTGGTCAACTTATGGCAATTACTGGACATCAAGGCGGGTTTGTCCTTGAGGCA	TGATTTCCACAAAATATGTTGGTGTTAATGACATATTCCGCTATTGGTTTTGCTGTTGTGGTCAACTTATGGCAATTACTGGACATCAAGGCGGGTTTGTCCTTGAGGCA	chrX_699851_G_to_A_PAM_699848_-_SNP_3.txt	pT518-f	chrX:699651-700051	TRUE	FALSE	FALSE	TRUE	GCATTGGTTTGAAGAGC	CAAATCAATAATCAATTTGCAATTTTCATCA	T insertion 27 bp US cut site	KR1411-read1_pKR760_guide_7_fwd_chrX:699651-700051	KR1412-read2_pKR760_guide_7_rev_chrX:699651-700051	TCAAAACTAAACCATTCAGCC	CGCTACTGGTTTGTCTTTATCC	TCAAAACTAAACCATTCAGCCTTTTACTAAAATGTCTCATGAACTGCCTCAAGGACAAACCCGCCTTGATGTCCAGTAATTGCCATAAGTTGACCACAGCAGCAAAACCAATAGCGGAATATGTCATAACACCAACATATTTTGTGGAAATCACGAAGGATAAAGACAAACCAGTAGCG	chrX:699651-700051	246	315
pKR761	pKR1019	pKR1064	WGS no edit	INDEL	chrX_378342_A_to_AA_PAM_378341_-_indel_-1	intergenic, in between LTR and tRNA	CCTATTAATTTATGAAAGCT	GTTAAGCAGATGCCATAACCGACTAGACCACGAAACCTATTAATTTATGAAAGCTTTGGGCTTTCAGCAGAAATTAATCGATTGTAAAGTTACCGTATCAAACTTATAA	GTTAAGCAGATGCCATAACCGACTAGACCACGAAACCTATTAATTTATGAAAGCTTTGGGCTTTCAGCAGAAATTAATCGATTGTAAAGTTACCGTATCAAACTTATAA	chrX_378342_A_to_AA_PAM_378341_-_indel_-1.txt	pT518-g	chrX:378142-378542	TRUE	TRUE	FALSE	FALSE	GATCTAGTTTGAAGAGC	ATGAGCAATATTCAAAATGCACACACCAATG	perfect	KR1413-read1_pKR761_guide_8_fwd_chrX:378142-378542	KR1414-read2_pKR761_guide_8_rev_chrX:378142-378542	ATTTCATTCGCGTTTTATACATC	AACAATACCAGGTTATTCTTGTGA	ATTTCATTCGCGTTTTATACATCTTTATTATTATAAGTTTGATACGGTAACTTTACAATCGATTAATTTCTGCTGAAAGCCCAAGCTTTCATAAATTAATAGGTTTCGTGGTCTAGTCGGTTATGGCATCTGCTTAACACGCAGAACGTCCCCAGTTCGATCCTGGGCGAAATCAAttttttgtttttttAATTCACAAGAATAACCTGGTATTGTT	chrX:378142-378542	284	353
pKR762	pKR1020	pKR1065	WGS no edit	INDEL	chrXII_1054796_CC_to_C_PAM_1054797_-_indel_-2	24 kb from telomeric end, downstream PDP3 and upstream of YLR456W	GACGTTTAAATTTCTGTCCC	TAACATTAGTGTTAACTGGGCTGCACCCACTTGTGACGTTTAAATTTCTGTCCCGGCCTTTATCGTTTCTAAGCGCTTTGGTACGTCACAAGAGTACGCCTGATATTTT	TAACATTAGTGTTAACTGGGCTGCACCCACTTGTGACGTTTAAATTTCTGTCCCGGCCTTTATCGTTTCTAAGCGCTTTGGTACGTCACAAGAGTACGCCTGATATTTT	chrXII_1054796_CC_to_C_PAM_1054797_-_indel_-2.txt	pT518-h	chrXII:1054596-1054996	TRUE	TRUE	FALSE	FALSE	TGAATTGTTTGAAGAGC	TTTTTCAGTATTCAATTATCAGTATCCATTA	perfect	KR1415-read1_pKR762_guide_9_fwd_chrXII:1054596-1054996	KR1416-read2_pKR762_guide_9_rev_chrXII:1054596-1054996	CATAAAAATTGTATTAATAAGTCATACACG	TGAGGTATCTAGAAGTGCGTTAAC	CATAAAAATTGTATTAATAAGTCATACACGTAATGTCACAACAAAATATCAGGCGTACTCTTGTGACGTACCAAAGCGCTTAGAAACGATAAAGGCCCGGGACAGAAATTTAAACGTCACAAGTGGGTGCAGCCCAGTTAACACTAATGTTAACGCACTTCTAGATACCTCA	chrXII:1054596-1054996	239	308
pKR765	pKR1021	pKR1066	WGS no edit	SNV	chrII_226965_G_to_A_PAM_226960_-_SNP_5	targets an LTR, upstream of tRNA	TAAATTTTGTCATAACTGTT	TCTATAAATATCAAACATGTATGAAACTGGGAATTCTGATAAATTTTGTCATAATTGTTGGGATTCCTGAGAAATGGGGGAATGTTGAGATAATTGTTGGGATTCCATT	TCTATAAATATCAAACATGTATGAAACTGGGAATTCTGATAAATTTTGTCATAATTGTTGGGATTCCTGAGAAATGGGGGAATGTTGAGATAATTGTTGGGATTCCATT	chrII_226965_G_to_A_PAM_226960_-_SNP_5.txt	pT518-i	chrII:226765-227565	TRUE	TRUE	FALSE	FALSE	GCAACAGTTTGAAGAGC	AAAAGCAACCGCCAATATCCATGTTCCACAA	perfect	KR1222-read1_chrII_226897_fwd	KR1223-read2_chrII_227085_rev	tagcctttatcaacaatggaatcc	GCCAAGTTGCCTCGTTTTACATG	tagcctttatcaacaatggaatcccaacaattatctCAACATTCCCCCATTTCTCAGGAATCCCAACAGTTATGACAAAATTTATCAGAATTCCCAGTTTCATACATGTTTGATATTTATAGATAATTCATAATGACGGTTTATTTATTCTGGTAAGTTATGATATCATGTAAAACGAGGCAACTTGGC	chrII:226765-227165	256	325
pKR763	pKR1022	pKR1067	WGS edit	MNV	chrII_699381_CCCG_to_ACCA_PAM_699385_+_linked_2	ERT1 ORF	GGGCTTGTATTTGTGCCCGT	GTACAACTGGCGAATTTTCTCCATTTCTGTTTCTTCAGGGCTTGTATTTGTGACCATAGGGCTATTGTTACTGCTATTGCCTATTGTGGAGTTGGATGTGGAATTGGTG	GTACAACTGGCGAATTTTCTCCATTTCTGTTTCTTCAGGGCTTGTATTTGTGACCATAGGGCTATTGTTACTGCTATTGCCTATTGTGGAGTTGGATGTGGAATTGGTG	chrII_699381_CCCG_to_ACCA_PAM_699385_+_linked_2.txt	pT518-j	chrII:699181-699581	TRUE	TRUE	FALSE	FALSE	AACGGCGTTTGAAGAGC	CCCTCCAGATGGCACCGGCCACCCTTCAGCA	perfect	KR1417-read1_pKR763_guide_10_fwd_chrII:699181-699581	KR1418-read2_pKR763_guide_10_rev_chrII:699181-699581	GGTATGTTTGCTCGCTGTTC	AGATCCCTATTGACATCCTGTAC	GGTATGTTTGCTCGCTGTTCGCTGTACAACTGGCGAATTTTCTCCATTTCTGTTTCTTCAGGGCTTGTATTTGTGCCCGTAGGGCTATTGTTACTGCTATTGCCTATTGTGGAGTTGGATGTGGAATTGGTGTTGGAGTACAGGATGTCAATAGGGATCT	chrII:699181-699581	227	296
pKR754	pKR1023	pKR1068	WGS no edit	SNV	chrIX_136075_A_to_G_PAM_136077_+_SNP_3	QDR1 ORF, just upstream of ARS	AAGTCGGCTGGAAGGTCAGT	GAAACAACTATCGTTCGATAGGATTAGGGCAAATGATAAGTCGGCTGGAAGGTCGGTTGGTAAAAATTCAGAAAAAGTTTCGACGTGAAGAAAAAAAGTCGTAAAACTA	GAAACAACTATCGTTCGATAGGATTAGGGCAAATGATAAGTCGGCTGGAAGGTCGGTTGGTAAAAATTCAGAAAAAGTTTCGACGTGAAGAAAAAAAGTCGTAAAACTA	chrIX_136075_A_to_G_PAM_136077_+_SNP_3.txt	pT518-k	chrIX:135875-136275	TRUE	TRUE	FALSE	FALSE	CGGTAAGTTTGAAGAGC	TGTAGCAAAGTTCAAGTATCAAGTTGCACGG	perfect	KR1401-read1_pKR754_guide_1_fwd_chrIX:135875-136275	KR1402-read2_pKR754_guide_1_rev_chrIX:135875-136275	GCTATAACTTCATCTTCATCGCT	AGATATCTGTTTCTGGAAAGTGG	GCTATAACTTCATCTTCATCGCTTTTATTATTCTATCTCCTGAAGAATGGGAAACAACTATCGTTCGATAGGATTAGGGCAAATGATAAGTCGGCTGGAAGGTCAGTTggtaaaaattcagaaaaagtttcgacgtgaagaaaaaaagtcgtaaaactaaaaaGTCTCTGCCCCCACTTTCCAGAAACAGATATCT	chrIX:135875-136275	263	332
pKR764	pKR1024	pKR1069	WGS no edit	SNV	chrX_29312_GT_to_G_PAM_29309_-_indel_4	downstream of HXT8	CAGGAATTTTCATGAGACTA	GTTAAAAAAGAGTATGGAATTATGAATACAGAATAGGCCAGGAATTTTCATGAGCTATGGGAAATTGCCAAGGGAATCAATAATTCCACATAATGTAATTTTTCTTCTT	GTTAAAAAAAGAGTATGGAATTATGGAATACAGAATAGGCCAGGAATTTTCATGAGCTATGGGAAATTGCCAAGGGAATCAATAATTCCACATAATGTAATTTTTCTTCTT	chrX_29312_GT_to_G_PAM_29309_-_indel_4.txt	pT518-l	chrX:29112-29512	TRUE	FALSE	FALSE	TRUE	AAAACGGTTTGAAGAGC	AAGTTCAATGATCAAGATTCAAAGTCCAACA	C insertion 30 bp US cut site, Bad sequence after Qi guide	KR1227-read1_chrX_29225_fwd	KR1228-read2_chrX_29399_rev	gtaataggaaataaacgagggcac	gtaaatattgtggtaattaccggag	gtaataggaaataaacgagggcacatagaaaggaagaagaaaaattacattatgtggaattattgattcccttggcaatttcccatagtctcatgaaaattcctggcctattctgtattcataattccatactcttttttaacaatgaaactccggtaattaccacaatatttac	chrX:29112-29512	242	311
pS1256	pKR1025	pKR1070	plasmid library	SNV	chrXII_880035_G_to_A_PAM_880034_-_SNP_1	CTF3 ORF	CACAACGCAGATTGTAGGAC	CAGGAAATAGGAAATAAACATGCACTAACCATTTGCACAACGCAGATTGTAGGATCGGAGGCGTTTGTATGCGATATCTAGAGAATACCGTTGGCGTACCGAGATGGTT	CAGGAAATAGGAAATAAACATGCACTAACCATTTGCACAACGCAGATTGTAGGATCGGAGGCGTTTGTATGCGATATCTAGAGAATACCGTTGGCGTACCGAGATGGTT		pT518-n	chrXII:879835-880235	TRUE	TRUE	FALSE	FALSE	GACAACGTTTGAAGAGC	AATGTCAAATGTCAAGATTCAATCATCAAAC	perfect	KR1470-read1_pT702N_fwd_chrXII:879835-880235	KR1471-read2_pT702N_rev_chrXII:879835-880235	ATGGCTACTTGACGAAGGAAC	AGAACTGGATATATTGTGTTCTCG	ATGGCTACTTGACGAAGGAACTTCTTTTGGAGATTATTAACCATCTCGGTACGCCAACGGTATTCTCTAGATATCGCATACAAACGCCTCCGGTCCTACAATCTGCGTTGTGCAAATGGTTAGTGCATGTTTATTTCCTATTTCCTGTACATTCAGAACGAGAACACAATATATCCAGTTCT	chrXII:879835-880235	240	309
pKR796	pKR1026	pKR1071	plasmid library	SNV	chrXIII_655948_G_to_A_PAM_655945_-_SNP_3	YMR196W ORF	TTATCGGTAAATAGCAGCAG	CTTTTCTTCGTTAAATAGTTTTACTAAATTGGACTCATTATCGGTAAATAGCAGTAGAGGATCTATATCTTCTACCTCTTTATCTTCCTCTTCCTCGTTTGTACCGGAA	CTTTTCTTCGTTAAATAGTTTTACTAAATTGGACTCATTATCGGTAAATAGCAGTAGAGGATCTATATCTTCTACCTCTTTATCTTCCTCTTCCTCGTTTGTACCGGAA	chrXIII_655948_G_to_A_PAM_655945_-_SNP_3.txt	pT518-o	chrXIII:655748-656148	TRUE	TRUE	FALSE	FALSE	TTTTCAGTTTGAAGAGC	TTGTTCAGTTTCCAGCAATCATCCATCACTC	perfect	JS763-Read1-V216-F1-F	JS764-Read2-V216-F1-R	GTGGGTTCTCTTCCGGTACA	CAGCATCGGTTTTGCCTTGA	GTGGGTTCTCTTCCGGTACAAACGAGGAAGAGGAAGATAAAGAGGTAGAAGATATAGATCCTCTGCTGCTATTTACCGATAATGAGTCCAATTTAGTAAAACTATTTAACGAAGAAAAGAATCCTTCCGAGTACACAAAGGATGCTTTTGAAGAATATCTTGTTCAAGGCAAAACCGATGCTG	chrXIII:655748-656148	250	319
pKR797	pKR1027	pKR1072	plasmid library	MNV	chrXI_18848_ATGGA_to_GTGGT_PAM_18848_+_linked_1	intergenic, upstream of SRY1	GATCGTGTATTATTTGCGTA	ATTGTCAAACAATAACATACTACAATAATCCTAGATCGTGTATTATTTGCGTGTGGTTAAATATACCTCAAGCTTTATGAGGCATAGAAAATTCATTAGAGTCACTACT	ATTGTCAAACAATAACATACTACAATAATCCTAGATCGTGTATTATTTGCGTGTGGTTAAATATACCTCAAGCTTTATGAGGCATAGAAAATTCATTAGAGTCACTACT	chrXI_18848_ATGGA_to_GTGGT_PAM_18848_+_linked_1.txt	pT518-p	chrXI:18648-19048	TRUE	TRUE	FALSE	FALSE	GCTGCCGTTTGAAGAGC	CCTTTCATAGTTCAGCGATCAGATTCCATAC	perfect	JS765-Read1-V216-G1-F	JS766-Read2-V216-G1-R	CGCCAAAATACACGAATCATGT	TCGTCATTCCAATCCTCGAGAG	CGCCAAAATACACGAATCATGTTTGGGAAATATAAGTGATTAGAACTTGTCCAAGGATATTGTCAAACAATAACATACTACAATAATCCTAGATCGTGTATTATTTGCGTATGGATAAATATACCTCAAGCTTTATGAGGCATAGAAAATTCATTAGAGTCACTACTTACGTCGCACTCTCGAGGATTGGAATGACGA	chrXI:18648-19048	265	334
pKR798	pKR1028	pKR1073	plasmid library	SNV	chrVII_319280_A_to_G_PAM_319274_-_SNP_6	targets an LTR, upstream of tRNA	TGCTAGTTTATTATTACCTG	ATGAAACTTTAACATATCGTCTATTTGATATTATTCAGGTTGCTAGTTTATTATCACCTGAGGTATAAGAAAATGACACAAATATTGGTAAACGGTGATCAGGCTTGGT	ATGAAACTTTAACATATCGTCTATTTGATATTATTCAGGTTGCTAGTTTATTATCACCTGAGGTATAAGAAAATGACACAAATATTGGTAAACGGTGATCAGGCTTGGT	chrVII_319280_A_to_G_PAM_319274_-_SNP_6.txt	pT518-q	chrVII:319080-319480	TRUE	TRUE	FALSE	FALSE	CGCGTACCACTTGCTTAGTTTGAAGAGC	ACTCAAGCCACATGGTCCAATCGTCAGCAAT	perfect, 4bp deletion in Ade2 Disrupt	JS767-Read1-V217-C4-F	JS768-Read2-V217-C4-R	tgcatttcagcttccaccaag	TTGTGTTGTTCTATTAACGCCTCTC	tgcatttcagcttccaccaagcctgatcaccgtttaccaatatttgtgtcattttcttatacctcaggtaataataaactagcaacctgaataatatcaaatagacgatatgttaaagtttcattctaacaattaccacccatTCCAAAATATCTATTGTTAGAGAGGCGTTAATAGAACAACACAA	chrVII:319080-319480	254	323
pKR799	pKR1029	pKR1074	plasmid library	SNV	chrVII_1074739_T_to_C_PAM_1074729_-_SNP_10	MAL11 ORF	ATCATTCTTTAATTGTTTCA	GAATTGACTATTGAAAAAGAAAGACTTTTAGCATCTAAATCAGGATCATTCTTTGATTGTTTCAAGGGAGTTAATGGAAGAAGAACGAGACTTGCATGTTTAACTTGGG	GAATTGACTATTGAAAAAGAAAGACTTTTAGCATCTAAATCAGGATCATTCTTTGATTGTTTCAAGGGAGTTAATGGAAGAAGAACGAGACTTGCATGTTTAACTTGGG	chrVII_1074739_T_to_C_PAM_1074729_-_SNP_10.txt	pT518-r	chrVII:1074539-1074939	TRUE	TRUE	FALSE	FALSE	CACGAGACGCTTTTTAGGTTTGAAGAGC	ATACAGTAATCAATCAACAGTCTCCATTGAT	perfect	KR1234-read1_chrVII_1074662_fwd	KR1235-read2_chrVII_1074824_rev	GGCACCGCTACTATTTTGAGC	CATTCAAGTTGATCTTACTTTAAAGC	GGCACCGCTACTATTTTGAGCTACCCAAGTTAAACATGCAAGTCTCGTTCTTCTTCCATTAACTCCCTTGAAACAATTAAAGAATGATCCTGATTTAGATGCTAAAAGTCTTTCTTTTTCAATAGTCAATTCAATCTGCTTTAAAGTAAGATCAACTTGAATG	chrVII:1074539-1074939	230	299
pKR800	pKR1030	pKR1075	plasmid library	SNV	chrVI_146869_G_to_C_PAM_146860_-_SNP_9	SPB4 ORF	AGGACAGGACTCGATGTTAT	ATTGGAATGGGATAATCTCGGGTTTTCTTTACTTCCCTGGATAAGGACAGGACTGGATGTTATGGGTTTTGAGACCATGACTCCAGTCCAAGCATCGACAATTCCCATGC	ATTGGAATGGGATAATCTCGGGTTTTCTTTACTTCCCTGGATAAGGACAGGACTGGATGTTATGGGTTTTGAGACCATGACTCCAGTCCAAGCATCGACAATTCCCATGC	chrVI_146869_G_to_C_PAM_146860_-_SNP_9.txt	pT518-s	chrVI:146669-147069	TRUE	TRUE	FALSE	FALSE	AGTGACACAAAGGCTCTGTTTGAAGAGC	ATACAAGCGTCAGTTGGCATTCGCCAAGCAT	perfect	JS771-V217-H4-F	JS772-V217-H4-R	CATCCTTGTTGCCAGCAAGC	CTGAGCCCATTGATTTGAGGTGT	CATCCTTGTTGCCAGCAAGCATGGGAATTGTCGATGCTTGGACTGGAGTCATGGTCTCAAAACCCATAACATCGAGTCCTGTCCTTATCCAGGGAAGTAAAGAAAACCCGAGATTATCCCATTCCAATGACTTTGACATTGTTTTTATTGCTGCTGAGCTTTTAATATTATCTTACTACACCTCAAATCAATGGGCTCAG	chrVI:146669-147069	267	336
pKR973	pKR1035	pKR1080	plasmid library	MNV	chrVIII_291363_AGATGGTTGATC_to_TGAGCCGTGGTT_PAM_291351_-_linked_12	HXT1 ORF amino acid position 418 DQPS --> NHGS, guide has two perfect targets	CAACCATCTTCAAAGGGTGC	TGTTGTCTATGCCTCTGTTGGTGTTACCAGATTATGGCCAAACGGTCAAAACCACGGCTCATCAAAGGGTGCTGGTAACTGTATGATTGTTTTCGCATGTTTCTACATT	TGTTGTCTATGCCTCTGTTGGTGTTACCAGATTATGGCCAAACGGTCAAAACCACGGCTCATCAAAGGGTGCTGGTAACTGTATGATTGTTTTCGCATGTTTCTACATT	chrVIII_291363_AGATGGTTGATC_to_TGAGCCGTGGTT_PAM_291351_-_linked_12.txt	pT518-x	chrVIII:291151-291551	TRUE	TRUE	FALSE	FALSE	TGACAAGTTTGAAGAGC	GACCAACACACAATGACCAATACTCAATAAG	perfect	JS775-V218-F7-F	JS776-V218-F7-R	CAACGTAAGCAATTGGGGCC	CTGTCGGTATGGTCTGCTGT	CAACGTAAGCAATTGGGGCCCAGGTAGTAGCGAAACAGAAAATGTAGAAACATGCGAAAACAATCATACAGTTACCAGCACCCTTTGAAGATGGTTGATCTTGACCGTTTGGCCATAATCTGGTAACACCAACAGAGGCATAGACAACATAACAGCAGACCATACCGACAG	chrVIII:291151-291551	238	307
pKR995	pKR1040	pKR1085	plasmid library	SNV	chrVI_236260_G_T_GGG_PAM_+_strand_236258_SNP_-1	SAP155 frameshift! viable null mutant	TAGGACCGACCCCACGGTCG	TGTTCCAAGGATGTGTTAAGAATAGTTCCATTATTTTGGAAACAATTCGCGTATCATATAGTTTGATTTTGAATAGGTCACCGACCGTGGGGTCGGTCCTAAGTTTTATGTTTTGCTTCATATTGATGTATGGAATTTCGAAGCTCTCGTCTATTTCGT	TGTTCCAAGGATGTGTTAAGAATAGTTCCATTATTTTGGAAACAATTCGCGTATCATATAGTTTGATTTTGAATAGGTCCCGACCGTGGGGTCGGTCCTAAGTTTTATGTTTTGCTTCATATGATGTATGGAATTTCGAAGCTCTCGTCTATTTCGT	chrVI_236260_G_T_GGG_PAM_+_strand_236258_SNP_-1.txt	pT518-Zb	chrVI:236058-236458	TRUE	FALSE	FALSE	TRUE	CGCAAAGTTTGAAGAGC	TGATAATGTACGAAAAGTGACAGCT	deletion of intended T SNP in PAM results in GGA PAM instead of GTG PAM, additional single nt deletion 39 bp upstream cut site	KR1421-read1_pKR995_guide_22_fwd_chrVI:236058-236458	KR1422-read2_pKR995_guide_22_rev_chrVI:236058-236458	TGATGAAAGTGACTATGGCG	CATTATGCCAAAAATTGTTCC	TGATGAAAGTGACTATGGCGACGAAATAGACGAGAGCTTCGAAATTCCATACATCAATATGAAGCAAAACATAAAACTTAGGACCGACCCCACGGTCGGGGACCTATTCAAAATCAAACTATATGATACGCGAATTGTTTCCAAAATAATGGAACTATTCTTAACACATCCTTGGAACAATTTTTGGCATAATG	chrVI:236058-236458	261	330
pKR766	pKR956	pS1201	TEF2 promoter	SNV	chrII_477249_T_to_C_PAM_477240_-_SNP_9	TEF2 promoter	GGTCTGGGTGTATAAATGTG	TTGTACGACGCCGTCACAAACAACCTTATGGGTAATTTGTCGCGGTCTGGGTGTGTAAATGTGTGGGTGCAACATGAATGTACGGAGGTAGTTTGCTGATTGGCGGTCT	TTGTACGACGCCGTCACAAACAACCTTATGGGTAATTTGTCGCGGTCTGGGTGTGTAAATGTGTGGGTGCAACATGAATGTACGGAGGTAGTTTGCTGATTGGCG	TEF2_promoter.fasta	pT544-a	TEF2 (YBR118W) promoter	TRUE	TRUE	FALSE	FALSE	AAACCAgtttgaagagc	ACTCAT	perfect	KR1073-read1_HNHNHN_TEF2_promoter_rev	KR1074-read2_HNHNHN_TEF2_promoter_fwd	TGAGCCTAAAAAGTTCCCACG	GGCGCCATAACCAAGGTATCT	TGAGCCTAAAAAGTTCCCACGTTCTCTTGTACGACGCCGTCACAAACAACCTTATGGGTAATTTGTCGCGGTCTGGGTGTATAAATGTGTGGGTGCAACATGAATGTACGGAGGTAGTTTGCTGATTGGCGGTCTATAGATACCTTGGTTATGGCGCC	TEF2 (YBR118W) promoter	225	294
pKR768	pKR958	pS1202	TEF2 promoter	SNV	chrII_477249_T_to_C_PAM_477239_-_SNP_10	TEF2 promoter	GTCTGGGTGTATAAATGTGT	TTGTACGACGCCGTCACAAACAACCTTATGGGTAATTTGTCGCGGTCTGGGTGTGTAAATGTGTGGGTGCAACATGAATGTACGGAGGTAGTTTGCTGATTGGCGGTCT	TTGTACGACGCCGTCACAAACAACCTTATGGGTAATTTGTCGCGGTCTGGGTGTGTAAATGTGTGGGTGCAAcCATGAATGTACGGAGGTAGTTTGCTGATTGGCG	TEF2_promoter.fasta	pT544-c	TEF2 (YBR118W) promoter	TRUE	FALSE	FALSE	TRUE	TACTAGgtttgaagagc	TAAAAC	G insertion 12 bp downstream cut site	KR1073-read1_HNHNHN_TEF2_promoter_rev	KR1074-read2_HNHNHN_TEF2_promoter_fwd	TGAGCCTAAAAAGTTCCCACG	GGCGCCATAACCAAGGTATCT	TGAGCCTAAAAAGTTCCCACGTTCTCTTGTACGACGCCGTCACAAACAACCTTATGGGTAATTTGTCGCGGTCTGGGTGTATAAATGTGTGGGTGCAACATGAATGTACGGAGGTAGTTTGCTGATTGGCGGTCTATAGATACCTTGGTTATGGCGCC	TEF2 (YBR118W) promoter	225	294
pKR772	pKR961	pS1203	TEF2 promoter	SNV	chrII_477272_C_to_T_PAM_477277_+_SNP_6	TEF2 promoter	ACCGCGACAAATTACCCATA	TCCGTACATTCATGTTGCACCCACACATTTATACACCCAGACCGCGACAAATTATCCATAAGGTTGTTTGTGACGGCGTCGTACAAGAGAACGTGGGAACTTTTTAGGC	GCCTAAAAAGTTCCCACGTTCTCTTGTACGACGCCGTCACAAACAACCTTATGGATAATTTGTCGCGGTCTGGGTGTATAAATGTGTGGGTGCAACATGAATGTACGGAGG	TEF2_promoter.fasta	pT544-g	TEF2 (YBR118W) promoter	TRUE	TRUE	FALSE	FALSE	CACTGAgtttgaagagc	CAGCTA	perfect	KR1073-read1_HNHNHN_TEF2_promoter_rev	KR1074-read2_HNHNHN_TEF2_promoter_fwd	TGAGCCTAAAAAGTTCCCACG	GGCGCCATAACCAAGGTATCT	TGAGCCTAAAAAGTTCCCACGTTCTCTTGTACGACGCCGTCACAAACAACCTTATGGGTAATTTGTCGCGGTCTGGGTGTATAAATGTGTGGGTGCAACATGAATGTACGGAGGTAGTTTGCTGATTGGCGGTCTATAGATACCTTGGTTATGGCGCC	TEF2 (YBR118W) promoter	225	294
pKR775	pKR964	pS1204	TEF2 promoter	SNV	chrII_477263_G_to_A_PAM_477261_-_SNP_2	TEF2 promoter	ACCTTATGGGTAATTTGTCG	GTTCCCACGTTCTCTTGTACGACGCCGTCACAAACAACCTTATGGGTAATTTGTTGCGGTCTGGGTGTATAAATGTGTGGGTGCAACATGAATGTACGGAGGTAGTTTG	GTTCCCACGTTCTCTTGTACGACGCCGTCACAAACAACCTTATGGGTAATTTGTTGCGGTCTGGGTGTATAAATGTGTGGGTGCAACATGAATGTACGGAGG	TEF2_promoter.fasta	pT544-j	TEF2 (YBR118W) promoter	TRUE	TRUE	FALSE	FALSE	TTGCGTgtttgaagagc	CTAACG	perfect	KR1073-read1_HNHNHN_TEF2_promoter_rev	KR1074-read2_HNHNHN_TEF2_promoter_fwd	TGAGCCTAAAAAGTTCCCACG	GGCGCCATAACCAAGGTATCT	TGAGCCTAAAAAGTTCCCACGTTCTCTTGTACGACGCCGTCACAAACAACCTTATGGGTAATTTGTCGCGGTCTGGGTGTATAAATGTGTGGGTGCAACATGAATGTACGGAGGTAGTTTGCTGATTGGCGGTCTATAGATACCTTGGTTATGGCGCC	TEF2 (YBR118W) promoter	225	294
pKR801	pKR1031	pKR1076	plasmid library	PAM-distal SNV	chrXI_148894_T_to_C_PAM_148908_+_SNP_15	YKL162C promoter	ATTAGTAAGCTATTTAAAAC	CAATCCCGCCAAAAGCACCTTTAAATGATATCAACTTTTTTGTGAAAATATTAGCAAGCTATTTAAAACGGGAAAGAAAACTTGAGAGAGGACTGACGAGGGAATCATG	CAATCCCGCCAAAAGCACCTTTAAATGATATCAACTTTTTTGTGAAAATATTAGCAAGCTATTTAAAACGGGAAAGAAAACTTGAGAGAGGACTGACGAGGGAATCATG	chrXI_148894_T_to_C_PAM_148908_+_SNP_15.txt	pT518-t	chrXI:148694-149094	TRUE	TRUE	FALSE	FALSE	ATAACTGTTTGAAGAGC	TCGCAATAACCAAGAGACATGATCCATTCCA	perfect	JS773-V218-D7-F	JS774-V218-D7-R	TCAATCCCGCCAAAAGCACCT	GCGGGAAAAACCAAAATGTGAG	CAATCCCGCCAAAAGCACCTTTAAATGATATCAACTTTTTTGTGAAAATATTAGTAAGCTATTTAAAACGGGAAAGAAAACTTGAGAGAGGACTGACGAGGGAATCATGTTTATATTCGGATCATCGCGAATCTACGCAATGGTGTATCCTACTTTCTCACATTTTGGTTTTTCCCGC	chrXI:148694-149094	245	314
pKR802	pKR1032	pKR1077	plasmid library	PAM-distal SNV	chrVII_17412_A_to_G_PAM_17396_-_SNP_16	intergenic, in between ADH4 and ZRT1	ATATTTTGAGTATTGCTATT	GTTATTTGTGCTGTGTCATGTATTATGTACCTGGTCGGAGATCTTATAGTATATCTTGAGTATTGCTATTTGGAGTCTTCATAACGGCTTCTATGAAAAAGATTCATTT	GTTATTTGTGCTGTGTCATGTATTATGTACCTGGTCGGAGATCTTATAGTATATCTTGAGTATTGCTATTTGGAGTCTTCATAACGGCTTCTATGAAAAAGATTCATTT	chrVII_17412_A_to_G_PAM_17396_-_SNP_16.txt	pT518-u	chrVII:17212-17612	TRUE	TRUE	FALSE	FALSE	TGTTAAAGGACCGTTTAGTTTGAAGAGC	ATGAGCAAAATTCAGGTGCCAGCTACCAAAA	plasmid has a bizarre recombination event UPSTREAM of read2 for the donor, with an extra read 2 site that has a single nt deletion in read 2 site, should be OK to use as major product will be shorter one, these problems were present in pKR583 version of this plasmid	JS777-V219-D10-F	JS778-V219-D10-R	GAATCTTTTTCATAGAAGCCGT	TACTTCCAGTGATGTGGACG	GAATCTTTTTCATAGAAGCCGTTATGAAGACTCCAAATAGCAATACTCAAAATATACTATAAGATCTCCGACCAGGTACATAATACATGACACAGCACAAATAACCGACCAACTGACAATAGTAGAAAGTAGCGGACGGTGTCACACGGTTTTCTCGTCCACATCACTGGAAGTA	chrVII:17212-17612	242	311
pKR803	pKR1033	pKR1078	plasmid library	PAM-distal SNV	chrII_38273_C_to_T_PAM_38256_-_SNP_17	ATP1 ORF	AACGGACAAACCAACGTTAA	ACCAGCGACTTGCTTCAAAGCCTTAACTTGAGCAGCGGAACCGACACGAGAAACAGACAAACCAACGTTAATGGCAGGTCTGATACCCTTGTAGAATAATTCAGCTTCC	ACCAGCGACTTGCTTCAAAGCCTTAACTTGAGCAGCGGAACCGACACGAGAAACAGACAAACCAACGTTAATGGCAGGTCTGATACCCTTGTAGAATAATTCAGCTTCC	chrII_38273_C_to_T_PAM_38256_-_SNP_17.txt	pT518-v	chrII:38073-38473	TRUE	TRUE	FALSE	FALSE	GGTGCATACCACCCCTAGTTTGAAGAGC	CTAGTCAATGAGCAATTCCACCAATCAACC	read 1 has G-->A SNP 7 bp from the 3'end (this is in addition to the BspQI C-->A SNP 13 bp from the 3'end	JS781-V219-H10-F	JS782-V219-H10-R	GGTGGTGATGTCTCCGCTTA	GCGACTTCTCTGTATTGAGCC	GGTGGTGATGTCTCCGCTTATATTCCAACCAATGTTATTTCCATTACCGATGGTCAAATTTTCTTGGAAGCTGAATTATTCTACAAGGGTATCAGACCTGCCATTAACGTTGGTTTGTCCGTTTCTCGTGTCGGTTCCGCTGCTCAAGTTAAGGCTTTGAAGCAAGTCGCTGGTTCCTTGAAATTGTTTTTGGCTCAATACAGAGAAGTCGC	chrII:38073-38473	279	348
pKR804	pKR1034	pKR1079	plasmid library	PAM-distal SNV	chrXVI_575622_T_to_C_PAM_575640_+_SNP_19	intergenic, in between HAA1 and SUT2	TTGCACTCAATGACAAATCT	TAAATAATTACATAAACTAGGAAGGCAAGTCCGAACACGCAGAGATGAGGTATTCGCACTCAATGACAAATCTAGGTTTAAACTACGGGGCTCCATACCTTATCTCTTC	TAAATAATTACATAAACTAGGAAGGCAAGTCCGAACACGCAGAGATGAGGTATTCGCACTCAATGACAAATCTAGGTTTAAACTACGGGGCTCCATACCTTATCTCTTC	chrXVI_575622_T_to_C_PAM_575640_+_SNP_19.txt	pT518-w	chrXVI:575422-575822	TRUE	TRUE	FALSE	FALSE	CAGAGACACAATTCTAAGTTTGAAGAGC	bizarre sequencing traces at Qi gRNA and bc1 --> should redo sequencing	bizarre sequencing traces at Qi gRNA and bc1 --> should redo sequencing	JS779-V219-E10-F	JS780-V219-E10-R	GCGTAGTTTGTTGTGTAAATATAGC	GCCTACTTTTGATAAGTGAAGAGA	GCGTAGTTTGTTGTGTAAATATAGCAATAAGAAACCCTATAAATCATTATGATGTAACTCCCGATTCTTTTAAATAATTACATAAACTAGGAAGGCAAGTCCGAACACGCAGAGATGAGGTATTTGCACTCAATGACAAATCTAGGTTTAAACTACGGGGCTCCATACCTTATCTCTTCACTTATCAAAAGTAGGC	chrXVI:575422-575822	263	332
pKR990	pKR1039	pKR1084	plasmid library	NAG PAM SNV	chrXI_194220_C_T_AGG_PAM_-_strand_194218_SNP_-1	RMA1 ORF R216K	AAATCACCGACCCTTCTCTT	AAATATTTGATATTCTTCTTCACTGTATGGCAGGCGAACTTCAAGAGTGCCCCATGTGTCTGTGTGTACATTGTAATCCTTAAGAGAAGGGTCGGTGATTTCTAATGGACATCCAACATCATGGCACCGTTTCGTTATCGTATTTCGTACAAATTCGTC	AAATATTTGATTTCTTCTTCACTGTATGGCAGGCGAACTTCAAGAGTGCCCCATGTGTCTGTGTGTACATTGTAATCCTTAAGAGAAGGGTCGGTGATTTCTAATGGACATCCAACATCATGGCACCGTTTCGTTATCGTATTTCGTACAAATTCGTC	chrXI_194220_C_T_AGG_PAM_-_strand_194218_SNP_-1.txt	pT518-Za	chrXI:194018-194418	TRUE	FALSE	FALSE	TRUE	AAGCAAGTTTGAAGAGC	TATGGTTATTAAGATATATATGGTT	single nt deletion 72 bp US cut site	KR1419-read1_pKR990_guide_21_fwd_chrXI:194018-194418	KR1420-read2_pKR990_guide_21_rev_chrXI:194018-194418	AAAGTCTAAAACCGCTATCGC	CAATTTTTCTATTAGACGGTTC	AAAGTCTAAAACCGCTATCGCAACTCTCAAATTAAATATTTGATATTCTTCTTCACTGTATGGCAGGCGAACTTCAAGAGTGCCCCATGTGTCTGTGTGTACATTGTAATCCCTAAGAGAAGGGTCGGTGATTTCTAATGGACATCCAACATCATGGCACCGTTTCGTTATCGTATTTCGTACAAATTCGTCATTAGAACCGTCTAATAGAAAAATTG	chrXI:194018-194418	285	354
pKR996	pKR1041	pKR1086	plasmid library	NAG PAM SNV	chrII_447876_G_A_GGG_PAM_+_strand_447874_SNP_-1	synonymous R56 codon AGG to AGA in SIF2 ORF	ACTGGTGAATCTAGTACAAA	CAGAAAGATGATGTTCATTTAAAGCGCTGATATCACCTTTACTATCAACCATTAACTCACTTTCTGTATACAAGATTCCTCTTTGTACTAGATTCACCAGTGTACCCAAAGGAATGTGTTCTTTATACTTCTCATCAAATTCCAATACTCTTGTTTCAT	CAGAAAGATGATGTTCATTTAAAGCGCTGATATCACCTTTACTATCAACCATTAACTCACTTTCTGTATACAAGATTCCTCTTTGTACTAGATTCACCAGTGTACCCAAAGGAATGTGTTCTTTATACTTCTCATCAAATTCCAATACTCTTGTTTCAT	chrII_447876_G_A_GGG_PAM_+_strand_447874_SNP_-1.txt	pT518-Zc	chrII:447674-448074	TRUE	TRUE	FALSE	FALSE	CTGCAAGTTTGAAGAGC	GCGTATATAGTATTTATCGGTGAAA	perfect	KR1423-read1_pKR996_guide_23_fwd_chrII:447674-448074	KR1424-read2_pKR996_guide_23_rev_chrII:447674-448074	ACGAGGTGAGTGCATTAGC	GCCTGAACCAAATTGAAATC	ACGAGGTGAGTGCATTAGCATTGCAGGATGAAACAAGAGTATTGGAATTTGATGAGAAGTATAAAGAACACATTCCTTTGGGTACACTGGTGAATCTAGTACAAAGGGGAATCTTGTATACAGAAAGTGAGTTAATGGTTGATAGTAAAGGTGATATCAGCGCTTTAAATGAACATCATCTTTCTGAAGATTTCAATTTGGTTCAGGC	chrII:447674-448074	275	344
pKR997	pKR1042	pKR1087	plasmid library	NAG PAM SNV	chrX_552149_G_A_CGG_PAM_+_strand_552147_SNP_-1	GGC G to AGC S in YJR061W ORF G547S	ACGGTAGGAGTTCATGGGAA	GAACTAACGCTAAGTCCCGTGATGTCAATGTATATACCTGAGTCAATATCGATGAAACGAGCATCAATATTGTTTTCGCTGTTCCCATGAACTCCTACCGTAATTGCGCTTCCTACATCTAGTAAGAATCTTCCATTACCTTCTCTTGGATCTTCTAAT	GAACTAACGCTAAGTCCCTGATGTCAATGTATATACCTGAGTCAATATCGATGAAACGAGCATCAATATTGTTTTCGCTGTTCCCATGAACTCCTACCGTAATTGCGCTTCCTACATCTAGTAAGAATCTTCCATTACCTTCTCTTGGATCTTCTAAT	chrX_552149_G_A_CGG_PAM_+_strand_552147_SNP_-1.txt	pT518-Zd	chrX:551947-552347	TRUE	FALSE	FALSE	TRUE	TAGTCCGTTTGAAGAGC	TTAGAAAAATATTACCCACGTGGTA	single nt deletion 65 bp DS cut site	KR1425-read1_pKR997_guide_24_fwd_chrX:551947-552347	KR1426-read2_pKR997_guide_24_rev_chrX:551947-552347	GCCCATTAAACATTTACATTACTTG	GGACATGTACTGTTTAGCCGC	GCCCATTAAACATTTACATTACTTGAGTCAATATTTCAACCAATCCCTAATATTAGAAGATCCAAGAGAAGGTAATGGAAGATTCTTACTAGATGTAGGAAGCGCAATTACGGTAGGAGTTCATGGGAACGGCGAAAACAATATTGATGCTCGTTTCATCGATATTGACTCAGGTATATACATTGACATCACGGGACTTAGCGTTAGTTCCGATGCGGCTAAACAGTACATGTCC	chrX:551947-552347	302	371
pKR987	pKR1036	pKR1081	plasmid library	non-editing plasmid with truncated guide scaffold	chrXV_35788_T_to_A_PAM_35795_+_SNP_8	**dead guide, cloned with non-functional scaffold as a non-editing control	GAATTCATCATATATAATGA	TATATTGCGCATCGAACTTTTCAAAATCCGCGCAAAATTATAGAATTCATCATAAATAATGAAGGAACTGTGTTCCTGAAAAGAACAAAAAAAGGATTAACTACAAAAT	TATTATCTCTACCACTGGACAATAATAGATGTTCGTCCTGATGACACCAATCTAGTGACAAAATACCCTTTTGATGGCCTTGATTTAAAGTCTGCAATGGTGTGTTGGC	chrXV_35788_T_to_A_PAM_35795_+_SNP_8.txt	pT518-Ya	chrXV:35595-35995	N/A	N/A	N/A	N/A	TATCCTGTTTGAAGAGC	TATCAATCGTCAGTATCCAGGTGGCATTAAT	donor switched with different oligo	KR1427-read1_pKR987_guide_26_fwd_chrXV:35595-35995	KR1428-read2_pKR987_guide_26_rev_chrXV:35595-35995	ATATTTAGAGGCCTATATTGCGC	GGTAGAAGAAAACGTTCGGTAAG	ATATTTAGAGGCCTATATTGCGCATCGAACTTTTCAAAATCCGCGCAAAATTATAGAATTCATCATATATAATGAAGGAACTGTGTTCCTGAAAAGAACAAAAAAAGGATTAACTACAAAATGAAACATAAATATGTCTTTTATCAATTAAATTAATGATAATTTATTCTTACCGAACGTTTTCTTCTACC	chrXV:35595-35995	258	327
pKR988	pKR1037	pKR1082	plasmid library	non-editing plasmid with truncated guide scaffold	chrXI_396469_G_T_TGG_PAM_+_strand_396467	**dead guide, cloned with non-functional scaffold as a non-editing control	GTTCGCACAGTAAAAATGAT	CTCTCTCAAGGTTTTGAACTCTTCATCAGGAAAGTTGCCACCTTGCTTCATGGTACGCACAGTAAAAATGATAGGAATACTGTCAGTGGCTTTACGCAATATAGATAAC	CTCTCTCAAGGTTTTGAACTCTTCATCAGGAAAGTTGCCACCTTGCTTCATGGTACGCACAGTAAAAATGATAGGAATACTGTCAGTGGCTTTACGCAATATAGATAAC	N/A	pT518-Yb	N/A	N/A	N/A	N/A	N/A	CCCTCAGTTTGAAGAGC	TTTCAATAATCAGGTAACATTGAGCAGGAGT	N/A	N/A	N/A	N/A	N/A	N/A	N/A	N/A	N/A
pKR989	pKR1038	pKR1083	plasmid library	non-editing plasmid with truncated guide scaffold	chrXVI_120832_C_T_TGG_PAM_-_strand_120830	**dead guide, cloned with non-functional scaffold as a non-editing control	AGCATATGAAACATTTGTCT	CGTTCAGGAAAAAAAGAGATCGGGTGGTGAGGCTAGGTAGCGTAGCCCCTGAAGAGGCATATGAAACATTTGTCTTGGCGCCGCACACAGGAACTGCGCACTTCTTTT	CGTTCAGGAAAAAAAGAGATCGGGTGGTGAGGCTAGGTAGCGTAGCCCCTGAAGAGGCATATGAAACATTTGTCTTGGCGCCGCACACAGGAACTGCGCACTTCTTTT	N/A	pT518-Yc	N/A	N/A	N/A	N/A	N/A	GACTAAGTTTGAAGAGC	TCGCAGCGCTCAAGTGACAGCTTTCATCATA	N/A	N/A	N/A	N/A	N/A	N/A	N/A	N/A	N/A
